# Nuclear basket proteins regulate the distribution and mobility of nuclear pore complexes in budding yeast

**DOI:** 10.1101/2023.09.28.558499

**Authors:** Janka Zsok, Francois Simon, Göksu Bayrak, Luljeta Isaki, Nina Kerff, Yoana Kicheva, Amy Wolstenholme, Lucien E. Weiss, Elisa Dultz

## Abstract

Nuclear pore complexes (NPCs) mediate all traffic between the nucleus and the cytoplasm and are among the most stable protein assemblies in cells. Budding yeast cells carry two variants of NPCs which differ in the presence or absence of the nuclear basket proteins Mlp1, Mlp2 and Pml39. The binding of these basket proteins occurs very late in NPC assembly and Mlp-positive NPCs are excluded from the region of the nuclear envelope that borders the nucleolus. Here, we use recombination-induced tag exchange (RITE) to investigate the stability of all the NPC subcomplexes within individual NPCs. We show that the nuclear basket proteins Mlp1, Mlp2 and Pml39 remain stably associated with NPCs through multiple cell-division cycles, and that Mlp1/2 are responsible for the exclusion of NPCs from the nucleolar territory. In addition, we demonstrate that binding of the FG-nucleoporins Nup1 and Nup2 depletes also Mlp-negative NPCs from this region by an independent pathway. We develop a method for single NPC tracking in budding yeast and observe that NPCs exhibit increased mobility in the absence of nuclear basket components. Our data suggest that the distribution of NPCs on the nucleus is governed by multiple interaction of nuclear basket proteins with the nuclear interior.

**Significance Statement:**

- A subset of yeast nuclear pore complexes have a basket structure at their nuclear face. The stoichiometry, architecture and molecular functions of the basket are not clear.
- The authors use a tag exchange method to show stable binding of nuclear basket proteins through multiple generations. They also find that multiple nuclear basket proteins disfavour localization of NPCs proximal to the nucleolus.
- These findings demonstrate that having a nuclear basket is a final and stable state for yeast NPCs. The methods developed can be applied to gain more insight into the properties of NPCs and other stable complexes as they age.
