## Supplemental Tables for "Nuclear basket proteins regulate the distribution and mobility of nuclear pore complexes in budding yeast"

### Sheet: Table 1 - Yeast Strains
Name	Mating type	Genotype	Background	Reference	Used in Figures
KWY1602	alpha	his3∆1 leu2∆0 lys2∆0 ura3∆0	BY4742	BY4742	S4B
KWY8475	alpha	HIS3::CRE-EBD	BY4742	this study	-
KWY8627	alpha	HIS3::CRE-EBD NUP133-loxP-GFP-Hygro-loxP-nothing	BY4742	this study	5B, 5C, S5B, S5C
KWY8719	alpha	HIS3::CRE-EBD NUP133-loxP-GFP-Hygro-loxP-nothing NOP1::NOP1-RFP::URA3	BY4742	this study	3A, 3B, S3A, 4A, 4B
KWY9302	alpha	HIS3::CRE-EBD NUP133-loxP-GFP-Hygro-loxP-nothing nup60Δ::KanMX	BY4742	this study	5B, 5C, S5B, S5C
KWY9698	alpha	HIS3::CRE-EBD NUP133-loxP-GFP-Hygro-loxP-nothing HMG1::HMG1-mCherry::NatMx	BY4742	this study	1F
KWY9810	alpha	NUP133::NUP133-loxP-GFP-Hygro-loxP-nothing mlp1Δ::KanMX HIS3::CRE-EBD	BY4742	this study	5B, 5C, S5B, S5C
KWY9812	alpha	NUP133::NUP133-loxP-GFP-Hygro-loxP-nothing mlp1Δ::KanMX mlp2Δ::URA3 HIS3::CRE-EBD	BY4742	this study	5B, 5C, S5B, S5C
KWY9814	alpha	NUP133-loxP-GFP-Hygro-loxP-nothing mlp2Δ::URA3 HIS3::CRE-EBD	BY4742	this study	5B, 5C, S5B, S5C
KWY10308	alpha	HIS3::CRE-EBD NUP133::NUP133-3xV5-loxP-HA-GFP-URA3-loxP-nothing	BY4742	this study	1E, 1G, S1A
KWY10309	alpha	HIS3::CRE-EBD MLP1::MLP1-3xV5-loxP-HA-GFP-URA3-loxP-nothing	BY4742	this study	2B
KWY10310	alpha	HIS3::CRE-EBD NUP60::NUP60-3xV5-loxP-HA-GFP-URA3-loxP-nothing	BY4742	this study	1E
KWY10311	alpha	HIS3::CRE-EBD NUP188::NUP188-3xV5-loxP-HA-GFP-URA3-loxP-nothing	BY4742	this study	1E, 1G
KWY10312	alpha	HIS3::CRE-EBD NUP133::NUP133-3xV5-loxP-nothing-URA3-loxP-GFP	BY4742	this study	S3B
KWY10313	alpha	HIS3::CRE-EBD MLP1::MLP1-3xV5-loxP-nothing-URA3-loxP-GFP	BY4742	this study	S3B
KWY10314	alpha	HIS3::CRE-EBD NUP60::NUP60-3xV5-loxP-nothing-URA3-loxP-GFP	BY4742	this study	S3B
KWY10315	alpha	HIS3::CRE-EBD NUP188::NUP188-3xV5-loxP-nothing-URA3-loxP-GFP	BY4742	this study	S3B
KWY10328	alpha	HIS3::CRE-EBD NUP133::NUP133-3xV5-loxP-GFP-Hygro-loxP-nothing SPC42::SPC42-mCherry-KanMX	BY4742	this study	S1B
KWY10335	A	mlp1Δ::KanMX HIS3::MLP1(338-616)-NLS-yEGFP-SpHIS5 NOP1-RFP::LEU2	BY4741	this study	3D, S3D
KWY10338	A	mlp1Δ::KanMX mlp2Δ::URA3 HIS3::MLP1(338-616)-NLS-yEGFP-SpHIS5 NOP1-RFP::LEU2	BY4741	this study	S3E
KWY10397	alpha	HIS3::CRE-EBD MLP1::MLP1-3xV5-loxP-nothing-URA3-loxP-GFP NOP1-RFP::LEU2	BY4742	this study	S3C
KWY10399	alpha	HIS3::CRE-EBD NUP188::NUP188-3xV5-loxP-nothing-URA3-loxP-GFP NOP1-RFP::LEU2	BY4742	this study	3C
KWY10612	alpha	HIS3::CRE-EBD NUP188::NUP188-3xV5-loxP-HA-GFP-URA3-loxP-nothing NOP1-RFP::LEU2	BY4742	this study	3C
KWY10678	alpha	HIS3::CRE-EBD NUP133-loxP-GFP-Hygro-loxP-nothing mlp1Δ::KanMX mlp2Δ::URA3 NOP1-RFP::LEU	BY4742	this study	3A, 3B, S3A
KWY10679	alpha	HIS3::CRE-EBD NUP133-loxP-GFP-Hygro-loxP-nothing mlp2Δ::URA3 NOP1-RFP::LEU	BY4742	this study	3A, 3B, S3A
KWY10680	alpha	HIS3::CRE-EBD MLP1::MLP1-3xV5-loxP-HA-GFP-URA3-loxP-nothing NOP1-RFP::LEU	BY4742	this study	S3C, 4E
KWY10681	alpha	HIS3::CRE-EBD NUP133-loxP-GFP-Hygro-loxP-nothing-nothing nup60Δ::KanMX NOP1-RFP::LEU	BY4742	this study	4B, 4C
KWY10682	alpha	HIS3::CRE-EBD NUP133-loxP-GFP-Hygro-loxP-nothing mlp1Δ::KanMX NOP1-RFP::LEU	BY4742	this study	3A, 3B, S3A
KWY10721	alpha	HIS3::CRE-EBD NUP133-loxP-GFP-Hygro-loxP-nothing NOP1-RFP::URA NUP60::NUP60-3xV5-IAA-NatMX	BY4742	this study	S4B, S4C, S5D
KWY10738	alpha	HIS3::CRE-EBD NUP133::NUP133-loxP-GFP-URA3-loxP-nothing pml39Δ::NatMX	BY4742	this study	S3A
KWY10749	alpha	HIS3::CRE-EBD NUP133-loxP-GFP-Hygro-loxP-nothing NOP1-RFP::URA NUP60::NUP60-3xV5-IAA-NatMX LEU2::OsTIR_LEU2	BY4742	this study	S4B, S4C, S5D
KWY10750	alpha	HIS3::CRE-EBD MLP2::MLP2-loxP-GFP-URA3-loxP-nothing	BY4742	this study	2B
KWY10822	alpha	MLP1::MLP1-yEGFP-URA3 NOP1::NOP1-RFP::LEU2	BY4742	this study	S2C,3D, S3D
KWY10823	alpha	MLP2::MLP2-yEGFP-URA3 NOP1::NOP1-RFP::LEU2	BY4742	this study	S2C
KWY10824	alpha	Mlp1(1-616)-NLS-EGFP-URA3 NOP1-RFP::LEU2	BY4742	this study	3D, S3D
KWY10825	alpha	MLP1::SpHIS3-pLexA(4x)-pCYC1(min)-MLP1(aa338-end)-yEGFP-URA3 NOP1-RFP::LEU2	BY4742	this study	3D, S3D
KWY10869	alpha	HIS3::CRE-EBD NUP133-loxP-GFP-Hygro-loxP-nothing NOP1-RFP::URA3 nup2Δ::KanMX	BY4742	this study	4B, 4C
KWY10882	alpha	HIS3::CRE-EBD MLP1::MLP1-loxP-GFP-URA3-loxP-nothing pml39Δ::NatMX	BY4742	this study	2B
KWY10968	alpha	PML39::PML39-yEGFP-URA3 NOP1::NOP1-RFP::LEU2	BY4742	this study	S2C
KWY10998	alpha	HIS3::CRE-EBD PML39::PML39-loxP-GFP-URA3-loxP-nothing	BY4742	this study	2B
KWY11001	A	TRP::dsRED-HDEL RPB2-3V5-IAA7::KanMX MLP1-yEGFP::URA3 HIS::pNH603-pGPD1-osTIR NOP1-RFP::LEU	hybrid BY/W303	this study	3E, S3F
KWY11004	A	TRP::dsRED-HDEL RPB2-3V5-IAA7::KanMX MLP1-yEGFP::URA3 NOP1-RFP::LEU	hybrid BY/W303	this study	3E, S3F
KWY11093	alpha	HIS3::CRE-EBD NUP116::NUP116-3xV5-loxP-HA-GFP-URA3-loxP-nothing	BY4742	this study	2B
KWY11100	alpha	HIS3::CRE-EBD NUP159::NUP159-3xV5-loxP-HA-GFP-URA3-loxP-nothing	BY4742	this study	S2A
KWY11102	alpha	HIS3::CRE-EBD NUP82::NUP82-3xV5-loxP-HA-GFP-URA3-loxP-nothing	BY4742	this study	2B
KWY11107	alpha	HIS3::CRE-EBD GLE1::GLE1-3xV5-loxP-HA-GFP-URA3-loxP-nothing	BY4742	this study	S2A
KWY11108	alpha	HIS3::CRE-EBD POM152::POM152-3xV5-loxP-HA-GFP-URA3-loxP-nothing	BY4742	this study	S2A
KWY11137	alpha	HIS3::CRE-EBD MLP1::MLP1-loxP-GFP-URA3-loxP-nothing NOP1-RFP::LEU NUP60::NUP60-3xV5-IAA-NatMX	BY4742	this study	2C
KWY11138	alpha	HIS3::CRE-EBD MLP1::MLP1-loxP-GFP-URA3-loxP-nothing NOP1-RFP::LEU NUP60::NUP60-3xV5-IAA-NatMX TRP1::pGPD-osTIR-hphNT1	BY4742	this study	2C
KWY11222	alpha	HIS3::CRE-EBD NUP100::NUP100-3xV5-loxP-HA-GFP-URA3-loxP-nothing	BY4742	this study	S2A
KWY11223	alpha	HIS3::CRE-EBD NUP53::NUP53-3xV5-loxP-HA-GFP-URA3-loxP-nothing	BY4742	this study	2B
KWY11300	alpha	MLP1::MLP1-yEGFP-URA3 NOP1::NOP1-RFP::LEU2 pml39Δ::NatMX	BY4742	this study	S2C
KWY11306	alpha	HIS3::CRE-EBD NUP133-loxP-GFP-Hygro-loxP-nothing NOP1-RFP::URA3 NUP60(∆aa505-end)-3xHA::NatMx	BY4742	this study	4B
KWY11682	alpha	HIS3::CRE-EBD NUP133-loxP-GFP::Hygro-loxP NOP1::NOP1-RFP::URA3 NUP1::NUP1-3V5-IAA7::KanMx	BY4742	this study	4A, S6A
KWY11949	alpha	HIS3::CRE-EBD NUP133-loxP-GFP::Hygro-loxP NOP1::NOP1-RFP::URA3 NUP1::NUP1-3V5-IAA7::KanMx LEU2::pGPD1-osTIR1	BY4742	this study	4A, S6A
KWY12125+pKW1547	alpha	HIS3::CRE-EBD MLP1::-3xV5 NOP1-RFP::LEU [NUP2-GFP::URA3]	BY4742	this study	S6E
KWY12126+pKW1547	alpha	HIS3::CRE-EBD MLP1::-3xV5 NOP1-RFP::LEU Nup60Δ505-end-3xHA::NatMx [NUP2-GFP::URA3]	BY4742	this study	S6E
KWY12083	A	MLP1::-yEGFP::URA3 NOP1-RFP::LEU2 NUP1:: NUP1-3V5-IAA7::NatMx	BY4741	this study	4B, S6A
KWY12084	A	MLP1::-yEGFP::URA3 NOP1-RFP::LEU2 NUP1:: NUP1-3V5-IAA7::NatMx TRP1::pGPD-osTIR-hphNT1	BY4741	this study	4B, S6A
KWY11248	alpha	HIS3::CRE-EBD MLP1::MLP1-loxP-GFP_URA3-loxP_nothing NOP1::NOP1-RFP::LEU nup2Δ::KanMx	BY4742	this study	4E
KWY11269	alpha	HIS3::CRE-EBD MLP1::MLP1-loxP-GFP_URA3-loxP_nothing NOP1::NOP1-RFP::LEU nup60Δ505-end-3xHA::NatMx	BY4742	this study	4E
KWY12114	alpha	HIS3::CRE-EBD NUP133-GFP::Hygro URA3::NOP1-RFP Nup1-3V5-IAA7::KanMx	BY4742	this study	S6A
KWY12113	alpha	HIS3::CRE-EBD NUP133-GFP::Hygro URA3::NOP1-RFP Nup1-3V5-IAA7::KanMx LEU2::pNH605-pGPD1-osTIR1	BY4742	this study	S6A

### Sheet: Table 2 - Plasmids
Plasmid name (pKW)	Description	Used for	Reference
710	pFA6-GFP(s65t)-kan	PCR template for C-terminal GFP-tagging or kanMX deletion	Longtine et al. 1998
1008	pFA6a-Flag-kanMX6	PCR template for kanMX deletion	Dultz et al., 2018
1547	pRS316-NUP2pro-NUP2-GFP	localization of Nup2, CEN plasmid	this study
1809	pFA6-mCherry-kan	PCR template for C-terminal mCherry-tagging	received from Thorner Lab
1964	pFA6a-link-yEGFP-CaURA3	PCR template for C-terminal yeGFP-tagging	Sheff and Thorn et al. 2004
2407	pFA6a-mCherry-NatMX	PCR template for C-terminal mCherry-tagging	Onischenko et al., 2020
2830	pNH605-pGPD1-OsTIR1-LEU2	OsTIR integration into LEU2 locus	Chan et al., 2018
2874	pNH603-pGPD1-OsTIR-HIS3	OsTIR integration into HIS3 locus	Chan et al., 2018
2934	pFA6a-3V5-IAA17-NATMX	PCR template for C-terminal degron-tagging	this study
3047	pFA6(C)-3xHA-NatMX	PCR template for C-terminal 3xHA-tagging	this study
3061	pRS303-GPD-CRE-EDB78-HIS3	Integration plasmid of Cre recombinase into HIS3 locus	Terweij et al., 2013
3062	RITE-V5-loxP-HA-GFP-hygMX-loxP-RFP	PCR template for C-terminal RITE-tagging	Verzijlbergen et al., 2010
3124	pRS405-Nop1-RFP-URA3	Nop1-RFP integration into NOP1 locus	Derrer et al., 2019
3359	pFA6a-3V5-IAA7-KAN	PCR template for 3xV5-IAA7-tagging	Derrer et al., 2019
4362	pGPD-osTIR-hphNT1-TRP1	OsTIR integration into TRP1 locus	Heinrich et el., 2024
4583	RITE-3xV5-loxP-HA-GFP-hygMX-loxP-RFP	PCR template for C-terminal RITE-tagging	Onischenko et al., 2020
4753	pRS405-Nop1-RFP-LEU2	Nop1-RFP integration into NOP1 locus	this study
4945	RITE-3xV5-loxP-GFP-URA3-loxP-notag	PCR template for C-terminal RITE-tagging	Kralt et al., 2022
4946	RITE-3xV5-loxP-notag-loxP-GFP-URA3	PCR template for C-terminal RITE-tagging	Kralt et al., 2022
4955	RITE-3xV5-loxP-notag-URA3-loxP-notag	suitable to insert tag of interest	this study
4958	pNH603-pMLP1-MLP1(338-616)-NLS-GFP-SpHIS5	Integration of Mlp1 truncation at HIS5 locus	this study
4983	pFA6a-link-SV40NLS-yEGFP-CaURA3	PCR template for C-terminal NLS-yeGFP tagging	this study
4984	pNH603-pLexA(4x)-pCYC1(min)-MLP1(338-616)-NLS-GFP-SpHIS5	inducible expression of Mlp1 trunc, integrates into HIS3 locus	this study
5368	pRS315-MLP1pro-NLS-MLP1(aa382-620)-mGFP-NUP1ter	expression of Mlp1 trunc, CEN plasmid	Cibulka et al., 2022
3876	pFA6a-GFP-S65T-hphNT1	PCR template for C-terminal yeGFP-tagging	this study

### Sheet: Table 3 - Oligos
Gene	Used for	Sense	Sequence	Name	Used to generate
Gle1	Gle1 C-terminal tagging with RITE cassette pKW4945	ANTISENSE	AATGGCGACGTTTAAAATAAAGTCATTATAAAGTGTATTAGCATAATGTGaatacgcaaaccgcctct	CH1392	KWY11107
Gle1	Gle1 C-terminal tagging with RITE cassette pKW4945	SENSE	AGAATTTTATTAGAGGCCTGGCAAAATAATAATATGGAGTCCTTTCCGGAAATGTCTCCT CGGATCCCCGGGTTAATTAA	CH6347	KWY11107
HMG1	Hmg1 C-terminal tagging with mCherry	SENSE	CCACTGATATAAATCGTTTGAAAGATGGGTCCGTCACCTGCATTAAATCCggtgctggtttaattaacAT	CH2974	KWY9698
HMG1	Hmg1 C-terminal tagging with mCherry	ANTISENSE	CTATAAAGTAAATATTTTACGTAACACATGGTGCTGTTGTGCTTCTTTTTaatacgcaaaccgcctct	CH2975	KWY9698
Mlp1	Mlp1 C-terminal tagging with GFP, RITE cassette pKW4945, 4946	ANTISENSE	GTACGTATATTACAAATGGTCTTGACATAGGGCAGAATGAAGCTCCTCCAaatacgcaaaccgcctct	CH1651	KWY9810, KWY9812, KWY10309, KWY10313, KWY10397, KWY10678, KWY10680, KWY10682, KWY10822, KWY10824, KWY11137, KWY11138
Mlp1	Mlp1 C-terminal tagging with NLS-GFP	SENSE	TTGAGGAACTACAGAAAGAGCTTGAAGAATTGAAAACTTCTGTTCCCAACggtgctggtttaattaacat	CH5009	KWY10824
Mlp1	Mlp1 N-terminal modification before aa338	ANTISENSE	AATTTTTCTTTCGTTAACTGCAATTCC	CH5635	KWY10825
Mlp1	Mlp1 N-terminal modification before aa338	SENSE	TTCGAAATAATATGTCATAAATTTCGCTGTTACCTTATTGCTCAGGCGCT aggctctatatgtatataaagctgc	CH5636	KWY10825
Mlp1	Mlp1 C-terminal tagging with GFP, RITE cassette pKW4945, 4946	SENSE	AGAAAAAGAAACCGATAAGGTGAATGACGAGAACAGTATA CGGATCCCCGGGTTAATTAA	CH644	KWY10309, KWY10313, KWY10397, KWY10680, KWY10822, KWY11137, KWY11138
Mlp1	Mlp1 KO	SENSE	CTGATACTCGCCGAAGCTACACAAATAGTCAGTAACGCCACGTTTTAGGATAcggatccccgggttaattaa	CH4737	KWY9810, KWY9812, KWY10335, KWY10338, KWY10678, KWY10682
Mlp2	Mlp2 C-terminal tagging with GFP, RITE cassette pKW4945 and KO	ANTISENSE	TGACATTAGTGACATTTAAAATATGTAGATGTTTCATATTTATATAATTAaatacgcaaaccgcctct	CH1653	KWY10750, KWY9812, KWY9814, KWY10678, KWY10679, KWY10823
Mlp2	Mlp2 C-terminal tagging with GFP, RITE cassette pKW4945	SENSE	ACACCAAAAAGGTTAAAGAGAGTCCAGCAAATGATCAAGCTTCCAACGAG CGGATCCCCGGGTTAATTAA	CH4959	KWY10750
Mlp2	Mlp2 KO	SENSE	TACCAAAAGAAATTTAAGGCGAAAGAACACTGGGCGGAAGCAAACCGGCA gacatggaggcccagaatacc	CH4984	KWY9812, KWY9814, KWY10678, KWY10679
Mlp2	Mlp2 C-terminal tagging with GFP	SENSE	ACACCAAAAAGGTTAAAGAGAGTCCAGCAAATGATCAAGCTTCCAACGAGggtgctggtttaattaacat	CH1652	KWY10823
Nup100	Nup100 C-terminal tagging with RITE cassette pKW4945	SENSE	ACCCCGTAACAGGCACCTATAGTTACACCATAGATCACCCAGTTTTAACT CGGATCCCCGGGTTAATTAAC	CH6407	KWY11222
Nup100	Nup100 C-terminal tagging with RITE cassette pKW4945	ANTISENSE	TTATATATACAATACAACGAAAATCTATCAGCTGAACATCTAGACTACTTaatacgcaaaccgcctct	CH824	KWY11222
Nup116	Nup116 C-terminal tagging with RITE cassette pKW4945	SENSE	TGCAGACAGTGGTACATACGTGTTTATCGTAAACCACGCTGCAGAGCAGACCCGGATCCCCGGGTTAATTAA	CH2879	KWY11093
Nup116	Nup116 C-terminal tagging with RITE cassette pKW4945	ANTISENSE	CACTAAATGCATTACAAATTTGTATTTGATTCTATATATAGTTTCGTTATATAATAACGAATTCGAGCTCGTTTAAAC	CH2880	KWY11093
Nup133	Nup133 C-terminal tagging with RITE cassette pKW4945, 4946	ANTISENSE	AAATCGGAAGAAGGCAGTTGCGATAATAGCATATACATATTTATTATTATaatacgcaaaccgcctct	CH1368	KWY10308, KWY10312
Nup133	Nup133 C-terminal tagging with RITE cassette pKW3062	ANTISENSE	CCAGTAAAGTTTATTATATATATGTAAAATTGTATTATAGATATTA ACCAGTCATGCTTGCCAT	CH4260	KWY8627 and its derivatives
Nup133	Nup133 C-terminal tagging with RITE cassette pKW4945, 4946	SENSE	CGAAAGAAAAAAACTATACCATCAACTATGAAACCAACACTGTAGAATACcggatccccgggttaattaa	CH4264	KWY10308, KWY10312
Nup133	Nup133 C-terminal tagging with RITE cassette loxP-GFP-loxP-mRFP from pKW3062	SENSE	AAACTATACCATCAACTATGAAACCAACACTGTAGAATAC GGTGGATCTGGTGGATCT	CH1223	KWY8627 and its derivatives
Nup159	Nup159 C-terminal tagging with RITE cassette pKW4945	ANTISENSE	CTGTTTCTATGATAGAGGATGAATTTATTATTAACGGCACTAACAACGTAaatacgcaaaccgcctct	CH1331	KWY11100
Nup159	Nup159 C-terminal tagging with RITE cassette pKW4945	SENSE	ATACGAAAAAGCAAATTGGTGATTTCTTCAAAAATTTGAACATGGCAAAA cggatccccgggttaattaa	CH2427	KWY11100
Nup188	Nup188 C-terminal tagging with RITE cassette pKW4945, 4946	ANTISENSE	ATACAGTCGCAGTCCGCAGTATAGCAACAAAGGGCCACCCTTGCACTTGCgaattcgagctcgtttaaac	CH2977	KWY10311, KWY10315, KWY10399, KWY10612
Nup188	Nup188 C-terminal tagging with RITE cassette pKW4945, 4946	SENSE	AGTTACCAACGCATTTACAAACCACGGTTTACAAAGGGCATTTCTCTTTGATCATAAT CGGATCCCCGGGTTAATTAA	CH2978	KWY10311, KWY10315, KWY10399, KWY10612
Nup2	Nup2 KO	SENSE	CATTTTTCATACAAGTCCTTGTTAAGTAACTCAAAAAAATCATTAACGAGcggcagatccgctagggataa	CH2602	KWY10869, KWY11248
Nup2	Nup2 C-terminal tagging and KO	ANTISENSE	ACAAAATATGAGGGTTCTATTCTATTTAAAATTGTTAACTGTATTTACTCgaattcgagctcgtttaaac	CH2603	KWY10869, KWY11248
Nup53	Nup53 C-terminal tagging with RITE cassette pKW4945	ANTISENSE	CCTTGAAGTAGGTGAACATCACAGGATGCTGGAATCGCACCAAAGCACTAaatacgcaaaccgcctct	CH1679	KWY11223
Nup53	Nup53 C-terminal tagging with RITE cassette pKW4945	SENSE	AAAGTTGGTTAAATAGATTGAATAATTGGTTATTTGGATGGAATGATTTG CGGATCCCCGGGTTAATTAAC	CH6408	KWY11223
Nup60	Nup60 C-terminal tagging with V5-AID	ANTISENSE	CTTACGTATTGAGTTGGGCTATACGGTAATTATGTCACGGCTAAAATTTTaatacgcaaaccgcctct	CH1329	KWY10721, KWY10749, KWY11137, KWY11138
Nup60	Nup60 KO	SENSE	AGACCTTTACATCAAATAAGCACCGCAAGATATCCTAAAATCGACATCCAcggcagatccgctagggataa	CH2604	KWY9302, KWY10681
Nup60	Nup60 C-terminal truncation after aa504	ANTISENSE	GTATTGAGTTGGGCTATACGGTAATTATGTCACGGCTAAAATTTTCATTAgaattcgagctcgtttaaac	CH6281	KWY11269, KWY11306
Nup60	Nup60 N-terminal amplification	SENSE	ATGAAGGTAAACATATCAGCGCCTCAATTGATAACGACTTTTCAGAGGAAgcttcgtacgctgcaggtc	CH6435	KWY11269, KWY11306
Nup60	Nup60 C-terminal tagging with RITE cassette pKW4945, 4946 or V5-AID	SENSE	TGAAAATAAAGTTGAGGCTTTCAAGTCCCTATATACCTTT CGGATCCCCGGGTTAATTAA	CH735	KWY10310, KWY10314, KWY10721, KWY10749, KWY11137, KWY11138
Nup60	Nup60 C-terminal tagging with RITE cassette pKW4945, 4946 and KO	ANTISENSE	CTAGAAATTTATAGTTTATAAGAGCCGCTAAAGGTATTCC GAATTCGAGCTCGTTTAAAC	CH736	KWY9302, KWY10310, KWY10314, KWY10681
Nup82	Nup82 C-terminal tagging with RITE cassette pKW4945	ANTISENSE	GTCCTCTTGCTACATGATATTATACCATTGCCCAGTTGTTTCTTAGCGTAaatacgcaaaccgcctct	CH1386	KWY11102
Nup82	Nup82 C-terminal tagging with RITE cassette pKW4945	SENSE	ATTGTTACAAGTTTCTCAGGAATTTACTACTAAAACTCAA CGGATCCCCGGGTTAATTAA	CH1552	KWY11102
Pml39	Pml39 KO	SENSE	CCTCTGATTGATGATGAGATCAAACTACCAAACAATTGTTATCAAATCAAA gacatggaggcccagaatacc	CH6100	KWY10738, KWY10882, KWY11300
Pml39	Pml39 C-terminal tagging with RITE cassette pKW4945 and KO	ANTISENSE	CAGAATCTGCGCATCAGCATGGGGGCATATACAAGCATATGAGAATTTGGATAATGaatacgcaaaccgcctct	CH6101	KWY10738, KWY10882, KWY10968, KWY10998, KWY11300
Pml39	Pml39 C-terminal tagging with RITE cassette pKW4945	SENSE	TGGGCGTGGGAGAAAGACTAAATAAATTAGAGGCTGTTCTACAAACTTTA CGGATCCCCGGGTTAATTAAC	CH6282	KWY10998
Pml39	Pml39 C-terminal tagging with RITE cassette pKW4945 and KO	SENSE	TGGGCGTGGGAGAAAGACTAAATAAATTAGAGGCTGTTCTACAAACTTTA GGTGACGGTGCTGGTTTA	CH6215	KWY10968
Pom152	Pom152 C-terminal tagging with RITE cassette pKW4945	ANTISENSE	ATATATTATACATTACAATTGTACAAAAATATTGCGGGAAAGAAAAATTTaatacgcaaaccgcctct	CH1376	KWY11108
Pom152	Pom152 C-terminal tagging with RITE cassette pKW4945	SENSE	GAGGCGATTGAAATTACAGATGCTTATTGTTTTGCCAAAAATGATCTTTTTTTCAATAAC CGGATCCCCGGGTTAATTAA	CH6342	KWY11108
Rpb2	Rpb2 C-terminal tagging with V5-AID	SENSE	TGGCTATGAACATTACACCACGTTTATATACCGATCGTTCGAGAGATTTT CGGATCCCCGGGTTAATTAA	CH2958	KWY11001, KWY11004
Rpb2	Rpb2 C-terminal tagging with V5-AID	ANTISENSE	AATGAAATGTTTTTTATTATTTTACTTTCTTAGAGTTACAACATTATTTC TCGATGAATTCGAGCTCG	CH2959	KWY11001, KWY11004
Spc42	Spc42 C-terminal tagging with mCherry	SENSE	AATATGTCAGAAACATTCGCAACTCCCACTCCCAATAATCGAGGTGACGGTGCTGGTTTA	CH5541	KWY10328
Spc42	Spc42 C-terminal tagging with mCherry	ANTISENSE	GATAGCATTAATCCTTACTTATACGTCTATTCGTAGGATTGGTCGATGAATTCGAGCTCG	CH5542	KWY10328
Nup133	qPCR Nup133	SENSE	CACGCAACCCGTTAAATC	CH2886	qPCR
Nup133	qPCR Nup133	ANTISENSE	AAGGACGTGGTTCCAATC	CH2923	qPCR
RITE	qPCR RITE	SENSE	cccaatccctaaccctttgt	CH6770	qPCR
RITE	qPCR preRITE	ANTISENSE	CTAGTCGCATAGTCAGGAACatc	CH6772	qPCR
RITE	qPCR postRITE	ANTISENSE	TTTGCTGTCCACCagtcat	CH6774	qPCR
Nup1	Nup1 C-terminal tagging with V5-AID	SENSE	GTGGTGTTATGGCGAACAGAAAGATTGCAAGAATGAGGCACTCTAAAAGGcggatccccgggttaattaa	CH4259	KWY11682, KWY12083
Nup1	Nup1 C-terminal tagging with V5-AID	ANTISENSE	AGGAATATAGGAATATATATCCTTCAGAAAAGCAACACAATACCTAATTAaatacgcaaaccgcctct	CH1675	KWY11682, KWY12083
